# Unveiling the A-to-I mRNA editing machinery and its regulation and evolution in fungi

**DOI:** 10.1101/2023.10.18.562923

**Authors:** Chanjing Feng, Kaiyun Xin, Yanfei Du, Jingwen Zou, Xiaoxing Xing, Qi Xiu, Yijie Zhang, Rui Zhang, Weiwei Huang, Qinhu Wang, Cong Jiang, Xiaojie Wang, Zhensheng Kang, Jin-Rong Xu, Huiquan Liu

**Author notes:** These authors contributed equally to this work (Chanjing Feng, Kaiyun Xin, Yanfei Du, Jingwen Zou).

## Abstract

A-to-I mRNA editing occurs during fungal sexual reproduction with an unknown mechanism. Here, we demonstrated that the eukaryotic tRNA-specific heterodimeric deaminase FgTad2-FgTad3, not typically associated with mRNA editing, is responsible for A-to-I mRNA editing in *Fusarium graminearum*. This editing capacity relies on the interaction between FgTad3 and a sexual stage-specific protein called Ame1. The interaction emerged in Sordariomycetes. Key residues involved in the interaction have been identified. Expression and activity of FgTad2-FgTad3 are regulated through alternative promoters, alternative translation initiation, and post-translational modifications. FgTad2-FgTad3-Ame1 efficiently edits target mRNAs in yeasts, bacteria, and human cells, with significant implications for developing base editors in therapy and agriculture. This study reveals mechanisms, regulation, and evolution of RNA editing in fungi, emphasizing protein-protein interactions in controlling enzyme function.
