## Supplemental Table 1 to 6 for "Unveiling the A-to-I mRNA editing machinery and its regulation and evolution in fungi"

### Sheet: Table S1
Table S1. Information of 34 sexual stage-specific conserved (SSC) genes.
Gene name	Gene ID	Functional annotation	Reference	Phenotypes of deletion mutants	Expression levels (FPKM) in Fusarium graminearum																		Expression levels (FPKM) in Neurospora crassa
					CA5d	PDA5d	CMC5d	YEPD12h	Coni	Hy24h	asexual stages-max	Sex6d	Sex8d	1dpf	2dpf	3dpf	4dpf	5dpf	6dpf	7dpf	8dpf	sexual stages-max		Hyp24h-1	Hyp24h-2	asexual stages-max	WT3dpf	WT4dpf	WT5dpf	WT6dpf	sexual stages-max
SSC1	FG4G07310	hypothetical protein	This study	Normal	0.11	0.27	0.11	0.21	0.41	0.44	0.44	40.6	17.68	0	0.74	2.48	11.82	23.26	30.36	30.35	28.32	40.6	NCU00474	0.138133	0	0.138133	0.66	6.42	11.91	11.42	11.91
SSC2	FG1G22810	hypothetical protein	This study	Normal	0	0.03	0	0	0.34	0	0.34	8.14	17.45	0.34	15.9	8.41	5.69	8.97	8.04	8.43	37.99	37.99	NCU00653	0.11464	0.192973	0.192973	0.8	1.11	0.54	1.58	1.58
SSC3	FG1G36140	spore coat SP96 precursor	This study	Normal	0	0	0	0	0	0	0	15.68	14.81	0	1.75	2.57	14.59	17.15	13.82	12.71	13.55	17.15	NCU00822	0	0.121347	0.121347	19.16	66.98	97.94	105.2	105.2
SSC4	FG1G43360	hypothetical protein	This study	Normal	0.12	0	0.46	0.05	0.3	0.16	0.46	63.37	55.42	0	0.22	0.82	7	31.14	58.86	67.36	51.71	67.36	NCU01012	0.950983	0.434497	0.950983	2.41	6.98	10.68	11.05	11.05
SSC5	FG1G21350	duf1772 domain containing	This study	Normal	0	0.19	0	0.44	0.19	0.1	0.44	41.41	33.92	0.15	1.95	2.37	24.86	35.99	26.72	26.85	26.36	41.41	NCU02088	0.0944653	0.0397531	0.0944653	0.08	7.82	29.21	34.62	34.62
SSC6	FG1G06820	hypothetical protein	This study	Normal	0	0	0	0	0.22	0	0.22	34.49	25.27	0.52	2.53	5.44	12.88	24.1	22.69	23.82	26.77	34.49	NCU02740	0.486526	0.0584974	0.486526	108.9	20.77	13.44	18.19	108.9
SSC7	FG1G06160	hypothetical protein	This study	Normal	0.06	0	0.56	0.22	0.49	0.11	0.56	20.46	29.49	0.15	40.48	20.37	8.56	17.3	10.6	12.79	62.41	62.41	NCU04397	0.032879	0	0.032879	0.65	1.64	1.53	1.79	1.79
SSC8	FG3G04200	DNA repair-27, related to RIS1	This study	Normal	0.22	0.15	0.22	0.14	0.13	0.03	0.22	6.05	6.33	0.09	0.2	0.19	0.72	2.03	3.08	4.7	5.78	6.33	NCU04445	0.234418	0.303533	0.303533	0.79	3.52	3.39	3.51	3.52
SSC9	FG4G03000	hypothetical protein	This study	Normal	0	0	0.16	0	0.07	0.04	0.16	1.71	2.01	0	0	0.44	0.49	1.57	1.71	1.56	0.92	2.01	NCU04547	0.300866	0.253222	0.300866	0.35	9.05	18.44	17.7	18.44
SSC10	FG3G23290	hypothetical protein	This study	Normal	0	0	0.3	0	0.27	0.39	0.39	82.64	53.52	0	3.42	14.37	43.1	74.62	57.62	59.17	67.58	82.64	NCU05463	0	0.355484	0.355484	34.64	25.15	26.1	28.69	34.64
SSC11	FG4G20760	glyoxal oxidase precursor	This study	Normal	0	0	0.17	0.23	0.14	0.08	0.23	10.91	29.66	0	11	2.93	0.97	3.11	3.28	2.37	5.28	29.66	NCU05935	0.121792	0.717539	0.717539	0.23	0.2	0.15	1.21	1.21
SSC12	FG3G10460	glycoside hydrolase family 16	This study	Normal	0.07	0.12	0.68	0.09	0.06	0.06	0.68	17.78	17.45	0	0.08	0.67	0.34	2.68	13.04	12.89	16.17	17.78	NCU06504	0	0	0	40.19	14.14	17.05	18.76	40.19
SSC13	FG2G40800	AAA atpase domain containing	This study	Normal	0	0	0.08	0	0.23	0.05	0.23	13.39	13.51	0.13	0.17	8.1	20.51	17.03	10.33	6.98	5.69	20.51	NCU06548	0.285673	0.198005	0.285673	0.45	1.91	3.16	3.3	3.3
SSC14	FG4G19850	MFS transporter	This study	Normal	0.41	0.37	0	0	0.04	0.11	0.41	2.57	4.4	0	0.05	0	0.71	1.28	1.88	2.15	3.04	4.4	NCU07609	0	0.0321481	0.0321481	1.29	4.96	1.28	1.06	4.96
SSC15	FG1G14970	hypothetical protein	This study	Normal	0.15	0.25	0.15	0	0	0.66	0.66	21.19	15.58	0	0.69	1.9	2.72	10.09	14.45	15.59	20.58	21.19	NCU08630	0.0525854	0.265549	0.265549	2.18	4.48	6.93	7.76	7.76
SSC16	FG3G03210	2OG-Fe(II) oxygenase superfamily	This study	Normal	0.09	0.08	0.47	0.18	0.64	0.13	0.64	6.67	8.54	0.19	0.27	0.59	1.52	4.3	7.01	5.51	6.1	8.54	NCU09412	0.0401766	0.0507215	0.0507215	1.7	6.02	12.31	14.51	14.51
SSC17	FG3G33790	SET domain-containing	This study	Normal	0	0.11	0	0	0.04	0	0.11	2.51	1.32	0	0.6	1.1	1.03	2.48	2.14	1.73	1.09	2.51	NCU10039	0.286321	0.933797	0.933797	0.75	2.56	4.42	5.28	5.28
SSC18	FG2G01090	ribose 5-phosphate isomerase	This study	Normal	0.44	0	0	0.38	0	0.33	0.44	0.1	0	0.59	1.01	0.82	0	0	0.28	0.24	0	1.01	NCU10107	0.23744	0.0999198	0.23744	8.98	22.31	44.22	40.66	44.22
SSC19	FG1G16930	hypothetical protein	This study	Normal	0	0	0	0	0.29	0.15	0.29	2.87	1.34	0.46	1.78	1.45	1.5	2.17	2.76	2.99	3	3	NCU16461	0	0	0	0.26	0.4	0.31	1.44	1.44
SSC20	FG3G23790	DUF726 domain-containing protein	This study	Smaller perithecia without contents	0.15	0.03	0.07	0.05	0.1	0.47	0.47	198.82	113.71	1.66	9.65	40.01	119.95	217.83	175.18	177.39	156.01	217.83	NCU01672	0.146856	0.103001	0.146856	81.09	111.06	114.6	106.73	114.6
SSC21	FG2G11370	hypothetical protein	This study	Defects in asci formation	0.09	0.04	0.26	0.51	0.23	0.17	0.51	42.05	29.95	0.17	0.5	0.85	4.22	12.36	34.43	43.26	50.85	50.85	NCU01995	0.0355967	0	0.0355967	0.43	9.04	18.85	20.34	20.34
SSC22	FG2G33290	f-box domain-containing	This study	Decreased fertility. Only a small percentage of perithecia produced ascospores	0	0.04	0.38	0	0.58	0.04	0.58	11.74	6.62	0.13	6.41	2.27	3.5	6.97	11.29	9.96	11.01	11.74	NCU04417	0	0	0	2.86	0.55	0.26	0.37	2.86
SSC23	FG4G02710	hypothetical protein	This study	No visible perithecia	0.16	0.47	0	0	0.06	0	0.47	55.14	19.49	0.75	2.69	4.29	27.88	47.66	55.48	50.04	49.49	55.48	NCU07525	0.232661	0.0587452	0.232661	1.96	1.87	1.7	1.57	1.96
SSC24	FG3G13820	tyrosinase	This study	Defects in ascus maturation. Asci were degraded at a later stage	0.04	0.07	0	0.34	0.19	0.36	0.36	295.42	283.12	0.91	3.16	32.93	113.4	229.65	219.19	272.12	274.32	295.42	NCU08615	0.375975	0.290067	0.375975	29.8	38.3	55.33	62.28	62.28
SSC25	FG2G37030	hypothetical protein	This study	Defects in asci formation	0.08	0.07	0	0	0.11	0.02	0.11	4.5	4.71	0	0.09	1.1	2.92	4.12	2.92	3.2	3.68	4.71	NCU06793	0	0.0229345	0.0229345	2.49	3.02	3.26	3.8	3.8
SSC26	FG3G13030	hypothetical protein	This study	Normal	0.13	0.04	0.09	0.23	0.37	0.23	0.37	105.5	127.12	0.35	1.19	5.88	13.36	31.01	100.53	146.78	195.52	195.52	NCU00370	0.183027	0.539151	0.539151	8.29	64.67	131.32	148.96	148.96
SSC27	FG2G25720	serine threonine kinase	Wang et al., 2011	Normal in sexual development	0.15	0.08	0	0.06	0.13	0	0.15	127.24	209.54	0.13	0.39	0.14	5.99	20.17	104.19	139.11	169.59	209.54	NCU16897	0.0555093	0.233595	0.233595	1.09	22.34	39.26	42.33	42.33
SSC28	FG1G45470	related to Polyamine transport, AMD1	Cao et al., 2017	Defects in ascus maturation	0.04	0.14	0	0.54	0.02	0.1	0.54	138.55	227.19	0.05	0.19	0.1	0.32	6.4	110.18	190.5	257.99	257.99	NCU01009	0.709983	0.558582	0.709983	0.85	20.61	63.27	61.3	63.27
SSC29	FG3G06020	cytochrome p450 2c31	Shin et al., 2017	Normal in sexual development	0.14	0.19	0.18	0.12	0.23	0.3	0.3	9.88	13.54	0.18	0.16	0.19	0.23	3.11	7.45	7.97	12.02	13.54	NCU01134	0.175705	0	0.175705	11.1	14.23	10.19	8.09	14.23
SSC30	FG1G28250	hypothetical protein	Lee et al., 2010	Delayed sexual development	0.12	0.37	0.08	0	0.04	0.02	0.37	77.47	34.86	0.86	5.44	26.74	48.85	63.22	57.19	47.21	43.58	77.47	NCU04624	0	0	0	0.43	2.39	2.27	2.34	2.39
SSC31	FG1G29600	chitin synthase-6, chs-6	Fajardo-Somera et al., 2015	Defects in ascospore formation	0.09	0.39	0	0.08	0.08	0.03	0.39	8.9	14.42	0.2	0.99	2.07	2.46	3.63	7.24	5.71	8.3	14.42	NCU05268	0.0459962	0.193562	0.193562	40.12	21.21	15.57	11.16	40.12
SSC32	FG2G16120	suppressor of ascus dominance-3, sad-3	Hammond et al., 2011	Defects in ascospore formation	0.64	0.38	0.04	0.25	0.11	0.41	0.64	13.71	10.84	1.28	1.32	0.95	1.88	4.37	6.18	7.75	6.95	13.71	NCU09211	0.435102	0.111452	0.435102	4.23	4.99	8.42	9.78	9.78
SSC33	FG1G05190	suppressor of meiotic silencing-2, sms-2	Son et al., 2017	Defects in ascospore formation	0.12	0.16	0.05	0.06	0	0.09	0.16	189.36	113.22	1.39	10.08	6.43	29.72	71.21	146.54	168.3	194.5	194.5	NCU09434	0.11752	0.19782	0.19782	80.38	166.75	227.38	217.48	227.38
SSC34	FG3G16790	glycosyltransferase family 2	Patel and Free, 2019	Defects in cell wall biosynthesis	0.05	0	0	0	0	0	0.05	0.83	2.5	0	0.77	0.72	0.77	0.76	0.73	0.17	0.43	2.5	NCU09875	0	0	0	10.55	4.87	4.03	5.83	10.55
Cao, S., He, Y., Hao, C., Xu, Y., Zhang, H., Wang, C., Liu, H., and Xu, J.R. (2017). RNA editing of the AMD1 gene is important for ascus maturation and ascospore discharge in Fusarium graminearum. Sci Rep 7, 4617. 10.1038/s41598-017-04960-7.
Fajardo-Someraa'l, R.A., Johnk, B., Bayram, O., Valerius, O., Braus, G.H., and Riquelme, M. (2015). Dissecting the function of the different chitin synthases in vegetative growth and sexual development in Neurospora crassa. Fungal Genetics and Biology 75, 30-45. 10.1016/j.fgb.2015.01.002.
Hammond, T.M., Xiao, H., Boone, E.C., Perdue, T.D., Pukkila, P.J., and Shiu, P.K.T. (2011). SAD-3, a Putative Helicase Required for Meiotic Silencing by Unpaired DNA, Interacts with Other Components of the Silencing Machinery. G3-Genes Genom Genet 1, 369-376. 10.1534/g3.111.000570.
Lee, J., Park, C., Kim, J.C., Kim, J.E., and Lee, Y.W. (2010). Identification and functional characterization of genes involved in the sexual reproduction of the ascomycete fungus Gibberella zeae. Biochem Bioph Res Co 401, 48-52. 10.1016/j.bbrc.2010.09.005.
Patel, P.K., and Free, S.J. (2019). The Genetics and Biochemistry of Cell Wall Structure and Synthesis in Neurospora crassa, a Model Filamentous Fungus. Frontiers in microbiology 10, 2294. 10.3389/fmicb.2019.02294.
Shin, J.Y., Bui, D.C., Lee, Y., Nam, H., Jung, S., Fang, M., Kim, J.C., Lee, T., Kim, H., Choi, G.J., et al. (2017). Functional characterization of cytochrome P450 monooxygenases in the cereal head blight fungus Fusarium graminearum. Environmental Microbiology 19, 2053-2067. 10.1111/1462-2920.13730.
Son, H., Park, A.R., Lim, J.Y., Shin, C., and Lee, Y.W. (2017). Genome-wide exonic small interference RNA-mediated gene silencing regulates sexual reproduction in the homothallic fungus Fusarium graminearum. Plos Genetics 13. ARTN e1006595. 10.1371/journal.pgen.1006595.
Wang, C., Zhang, S., Hou, R., Zhao, Z., Zheng, Q., Xu, Q., Zheng, D., Wang, G., Liu, H., Gao, X., et al. (2011). Functional analysis of the kinome of the wheat scab fungus Fusarium graminearum. PLoS Pathog 7, e1002460. 10.1371/journal.ppat.1002460.

### Sheet: Table S2
Table S2. Number of detected A-to-I RNA editing sites in ssc20, ssc23, and FgTAD3M120I mutants.
Type	wt-60h-1	wt-60h-2	ssc23-60h-1	ssc23-60h-2	ssc20-60h-1	ssc20-60h-2	ssc20-6d	FgTAD3M120I-7d
AC	22	23	25	29	34	42	15	96
AG*	151(141)	171(162)	34(23)	40(28)	14(0)	15(0)	16(0)	52(40)
AT	17	14	23	15	18	20	17	33
CA	13	16	18	12	11	20	10	53
CG	9	9	9	9	8	10	7	14
CT	15	15	14	21	21	21	23	60
GA	80	79	87	64	77	99	82	53
GC	8	12	14	9	9	14	12	13
GT	29	29	35	24	37	26	38	86
TA	15	15	15	13	13	18	18	21
TC	38	45	47	53	44	63	49	47
TG	26	19	23	32	19	21	12	44
*The number in parentheses represents the count of A-to-I RNA editing sites that have been manually confirmed using IGV and RNA-seq BAM files.

### Sheet: Table S3
Table S3. Amino acid mutations of FgTad3 and defective phenotypes in the ascospore progeny of the TR-FgTAD3 strain.
Progeny #	Amino acid mutation										Phenotype in growth	Phenotype in sexual reproduction
1-T3-15-4	M120I	E214K									Normal	Smaller perithecia without contents
3-2-1	M120I	E163K	E169K	A177T							Normal	Smaller perithecia without contents
3-2-19	A69T	M120I									Normal	Smaller perithecia without contents
3-2-31	M120I	E241K	V285I	V296I	D313N	G320R	V331I				Normal	Smaller perithecia without contents
3-2-66	M120I	E214K	V246I	A261T	V355I						Normal	Smaller perithecia without contents
3-19-87	M120I	G142R	E165K	E169K							Normal	Smaller perithecia without contents
3-19-50	V82I	M120I	E163K	E169K	V331I						Normal	Slightly smaller perithecia without asci, only a few ascogenous hyphae are visible inside the perithecium
3-2-50	V82I	M120I	G253R								Normal	Slightly smaller perithecia without asci, only a few ascogenous hyphae are visible inside the perithecium
3-19-94	V82I	M120I	D162N								Normal	Slightly smaller perithecia without asci, only a few ascogenous hyphae are visible inside the perithecium
3-2-6	P178L										Normal	Smaller perithecia, only few elongated asci without ascospores
3-19-92	P178L										Normal	Smaller perithecia, only few elongated asci without ascospores
3-2-29	H343Y										Normal	Defect in ascospore formation, most ascospores are deformed
3-2-37	H130Y										Normal	Smaller perithecia without contents
3-19-41	H114Y										Normal	Slightly smaller perithecia without asci, only a few ascogenous hyphae are visible inside the perithecium
3-19-86	H114Y										Normal	Slightly smaller perithecia without asci, only a few ascogenous hyphae are visible inside the perithecium
3-19-3	M359I										Normal	Slightly smaller perithecia without contents
3-2-35	E269K	V331I	M359I								Normal	Slightly smaller perithecia without contents
3-2-47	G253R	V331I	M359I								Normal	Defect in ascus formation, the number of asci in the perithecium is decreased, no ascospore
3-2-64	H114Y	H228Y									Normal	Slightly smaller perithecia without asci, only a few ascogenous hyphae are visible inside the perithecium
3-2-71	H130Y	T131I									Normal	Smaller perithecia without contents
3-19-9	M84T	H130Y	E169K								Normal	Smaller perithecia without contents
3-19-27	H343Y	T373M									Normal	Defect in ascospore formation, the number of ascospores in the ascus is decreased
3-2-16	D219N	G252D	V285I	V296I	E299K						Normal	Defect in ascus formation, only few elongated asci without ascospores
3-2-24	G109S	T179I									Normal	Smaller perithecia without contents
3-2-30	C105Y	D162N	A177T	M186I	G252D	V285I	E299K				Normal	Defect in ascospore formation, most asci have no ascospores
3-19-4	E160K	E165K	M186I	V246I	G252D	V285I	V296I	E299K	G320R	V331I	Normal	Defect in ascospore formation, the number of ascospores in the ascus is decreased
3-19-22	V33M	V296I	V331I								Normal	Defect in ascospore formation, the number of ascospores in the ascus is decreased
3-2-58	M186I	H351Y									Normal	Defect in ascospore formation, the number of ascospores in the ascus is decreased
3-19-56	P335L	S356L									Normal	Smaller perithecia without contents
3-2-79	D93N	C105Y	M186I	G203R	V222I						Normal	Smaller perithecia without contents
3-19-85	E160K	H298Y	P309L	H363Y							Normal	Defect in ascus and ascospore formation, the number of asci and ascospores is decreased
3-19-88	C105Y	M186I	A264T	V331I							Normal	Defect in ascus and ascospore formation, the number of asci and ascospores is decreased
3-19-102	R87H	D93N	G109S	V125M	E163K	E169K	A177T	M186I			Normal	Defect in ascus and ascospore formation, the number of asci and ascospores is decreased

### Sheet: Table S4
Table S4. Strains used in this study.
Strains	Brief descriptions	Reference
PH-1	Wild type strain of Fusarium graminerum	Cuomo et al. (2007)
mat1-1-1	mat1-1-1 deletion mutant of PH-1	Zheng et al. (2013)
mat1-2-1	mat1-2-1 deletion mutant of PH-1	Zheng et al. (2013)
del-3PS-6, 8	FgTAD3 S-isoform promoter deletion mutants of PH-1	This study
TR-FgTAD3-13, 15, 19	FgTAD3 RIP mutants	This study
FgTAD3M120I-3, 22	The PH-1/FgTAD3M120I transformants	This study
FgTAD3E8A-3, 4	The PH-1/FgTADE8A transformants	This study
FgTAD3 E17A-10, 12	The PH-1/FgTAD3E17A transformants	This study
FgTAD3 E241A-29, 43	The PH-1/FgTAD3E241A transformants	This study
FgTAD3 E241D-3, 5	The PH-1/FgTAD3E241D transformants	This study
FgTAD3 K198Q-1, 7	The PH-1/FgTAD3K198Q transformants	This study
FgTAD3 K198R-1, 8	The PH-1/FgTAD3K198R transformants	This study
T2Sdel-P-3, 6	FgTAD2 S-isoform promoter deletion mutants of PH-1	This study
T2SSil-P-1, 2, 7, 11, 12	FgTAD2 S-isoform promoter silent mutants of PH-1	This study
FgTAD2M3L-5, 7, 9	FgTAD2 third start codon site A265TG to C265TG mutants	This study
FgTAD2M4L-1, 2, 3, 4, 5, 7, 9, 10	FgTAD2 fourth start codon site A337TG to C337TG mutants	This study
FgTAD2M6L-1, 2	FgTAD2 sixth start codon site A547TG to C547TG mutants	This study
FgTAD2M7L- 4, 6, 10, 12	FgTAD2 seventh start codon site A574TG to C574TG mutants	This study
FgTAD2M1, 2, 3L-2, 3	FgTAD2 first three start codon sites mutate simultaneously mutants	This study
ame1(ssc20)-20, TK3	AME1 deletion mutants of PH-1	This study
AME1-oe-3, 7	Overexpressed AME1 with the RP27 promoter in situ	This study
M1T2-AME1-oe-6, 8	Overexpressed M1-initiated FgTAD2 with the RP27 promoter at FG1G36140 locus in the AME1-oe transformant	This study
M4T2-AME1-oe-5, 6	Overexpressed M4-initiated FgTAD2 with the RP27 promoter at FG1G36140 locus in the AME1-oe transformant	This study
FgTAD3-AME1-oe-11, 25	Overexpressed FgTAD3 with the RP27 promoter at FG1G36140 locus in the AME1-oe transformant	This study
FgTAD2-oe-3, 8	Overexpressed FgTAD2 with the RP27 promoter at FG1G36140 locus.	This study
FgTAD3-oe-3, 11	Overexpressed FgTAD3 with the RP27 promoter at FG1G36140 locus.	This study
ame1/SsAME1-3, 12	Complemented strains of ame1 deletion mutants with SsAME1 in situ	This study
AME1S531A-2, 6	Complemented strains of ame1 deletion mutants with AME1S531A in situ	This study
AME1D589A-1, 4	Complemented strains of ame1 deletion mutants with AME1D589A in situ	This study
AME1 S531A, H629 -2	Complemented strains of ame1 deletion mutants with AME1 S531A, H629A in situ	This study
AME1V408T-4, 6, 7	Complemented strains of ame1 deletion mutants with AME1V408T in situ	This study
AME1MV500-501KN-3, 5, 7	Complemented strains of ame1 deletion mutants with AME1MV500-501KN in situ	This study
AME1E546, R548A-7, 9, 10	Complemented strains of ame1 deletion mutants with AME1E546A, R548A in situ	This study
ssc1-1, 10	SSC1deletion mutant of PH-1	This study
ssc2-9, 10, 14, 16, 22	SSC2 deletion mutant of PH-1	This study
ssc3-1, 8	SSC3 deletion mutant of PH-1	This study
ssc4-4, 11	SSC4deletion mutant of PH-1	This study
ssc5-10, 18	SSC5 deletion mutant of PH-1	This study
ssc6-2, 9	SSC6 deletion mutant of PH-1	This study
ssc7-9, 14	SSC7 deletion mutant of PH-1	This study
ssc8-2, 12	SSC8 deletion mutant of PH-1	This study
ssc9-4, 7	SSC9 deletion mutant of PH-1	This study
ssc10-5, 7	SSC10 deletion mutant of PH-1	This study
ssc11-5, 7	SSC11 deletion mutant of PH-1	This study
ssc12-1, 8	SSC12 deletion mutant of PH-1	This study
ssc13-8, 10	SSC13 deletion mutant of PH-1	This study
ssc14-1, 3	SSC14 deletion mutant of PH-1	This study
ssc15-8, 9	SSC15 deletion mutant of PH-1	This study
ssc16-3, 5	SSC16 deletion mutant of PH-1	This study
ssc17-8, 14	SSC17 deletion mutant of PH-1	This study
ssc18-9, 10	SSC18 deletion mutant of PH-1	This study
ssc19-3, 6	SSC19 deletion mutant of PH-1	This study
ssc20(Ame1)-2, 20	SSC20 deletion mutant of PH-1	This study
ssc21-5, 10	SSC21 deletion mutant of PH-1	This study
ssc22-8, 12	SSC22 deletion mutant of PH-1	This study
ssc23-5, 7	SSC23 deletion mutant of PH-1	This study
ssc24-3, 4	SSC24 deletion mutant of PH-1	This study
ssc25-2, 3	SSC25 deletion mutant of PH-1	This study
ame1-C	Ame1/AME1-GFP transformant	This study
ssc21-5-C1	ssc21/SSC4-GFP transformant	This study
ssc22-CF	ssc22/SSC3-GFP transformant	This study
ssc23-C1	ssc23/SSC5-GFP transformant	This study
ssc24-C4	ssc24/SSC2-GFP transformant	This study
ssc25-C5	ssc25/SSC1-GFP transformant	This study
AME1-PDL2-7, 12-4	The PH-1/AME1-PDL2 transformant	This study
FgTAD2-FLAG	The PH-1/TAD2-PFL7 transformant	This study
FgTAD2M1L-FLAG	Expressed FgTAD2 first start codon site mutation FgTAD2M1L-PFL7 in PH-1	This study
FgTAD2M4L-FLAG	Expressed FgTAD2 fourth start codon site mutation FgTAD2M4L-PFL7 in PH-1	This study
M4-FgTAD2-FLAG	Expressed fourth start codon initiated M4-FgTAD2-PFL7 in PH-1	This study
FgTAD2-Ssil-P-FLAG	Expressed FgTAD2 S-isoform promoter silent FgTAD2-Ssil-P-PFL7 in PH-1	This study
FgTAD3-PDL2	The PH-1/TAD3-PDL2 transformant	This study
FgTAD2-FLAGsute-5, 6	Expressed TAD2-FLAG in situ	This study
Cuomo, C.A., Gueldener, U., Xu, J.R., Trail, F., Turgeon, B.G., Di Pietro, A., Walton, J.D., Ma, L.J., Baker, S.E., Rep, M., et al. (2007). The Fusarium graminearum genome reveals a link between localized polymorphism and pathogen specialization. Science 317, 1400-1402. 10.1126/science.1143708.
Zheng, J., Kundrotas, P.J., Vakser, I.A., and Liu, S. (2016). Template-Based Modeling of Protein-RNA Interactions. PLoS Comput Biol 12, e1005120. 10.1371/journal.pcbi.1005120.

### Sheet: Table S5
Table S5. Primers used in this study.
Category	Primer name	Primer sequence (5’-3’)
Gene/fragment deletion	T2Sdel-P-1F	GTTGTGTTACTCTTGGCTCTCGC
	T2Sdel-P-2R	GGACGACTAAACCAAAATAGGCATTCAAGTGCGACTATTGATTGATCCG
	T2Sdel-P-DF	TTGGGGATAGTCGGTCGTGGTCACCCGGCCAAAGAGACGG
	T2Sdel-P-DR	CCGTCTCTTTGGCCGGGTGACCACGACCGACTATCCCCAA
	T2Sdel-P-3F	ACGTCCGCAATGTGTTATTAAGTCGACAATTCAACAAGTAGTGATTCAGCGG
	T2Sdel-P-4R	ACTTTAGCGTTAAGAGCGAAAGACC
	T2Sdel-P-7F	ATACAACCTTCCACACTATGCCG
	T2Sdel-P-8R	GCGATATCATAGAAGCCCACG
	del-3PS-A1F	GGTGTCTGTATCAACCAAAGCCTG
	del-3PS-A1R	TTGACCTCCACTAGCTCCAGCCAAGCCAAGTTACAGCACGCACAGGC
	del-3PS-A2F	GAATAGAGTAGATGCCGACCGGGAACCGACTCAGCATGCCACGAAAGG
	del-3PS-A2R	CTCGCATCAGCACGCTGCCAAAGTGTCTCCCTTTAGAGGCTC
	del-3PS-B2F	GCAGCGTGCTGATGCGAG
	del-3PS-B2R	CCAGCGACATGATTACCGGC
	AME1-1F	AAAAGGGTCAAGAAGAACGAA
	AME1-2R	AATGCTCCTTCAATATCATCTTCTGTCTTTGGCTACTGGTAAGTTGACAA
	AME1-3F	AATGTGTTATTAAGTCGACCAGGACCACTTAGCACGAGAAA
	AME1-4R	ATGAGAGAAGTGGGGAGGAAGA
	AME1-5F	GCTTCACAACAGAGTCAGGATGAG
	AME1-6R	ATGAGGTTCTTGAAAACTAA
	AME1-7F	CTGCGAAACAAAGAAACACC
	AME1-8R	TTACTGCCTCCCAAACCGA
	SSC1-1F	CTGAACACCACATTTCCGCCTC
	SSC1-2R	AATGCTCCTTCAATATCATCTTCTGTGCTGAATTACTCACTACTCCCATACTAC
	SSC1-3F	CGTCCGCAATGTGTTATTAAGTCGACCAGTCCAAGAGCACGAACCTAA
	SSC1-4R	ATCAACAACCAATGCCAGAGAA
	SSC1-5F	ATTGATGCGAGAGAACTGGGAA
	SSC1-6R	GGTATGTGAGGGGGAAGAACGT
	SSC1-7F	TAACCACCACACCAAGTTGATTTC
	SSC1-8R	GCTTGTACCGTCGTTCTTGATG
	SSC2-1F	TCTGAATTTTCATCGTCCGACCC
	SSC2-2R	TTGACCTCCACTAGCTCCAGCCAAGCCGCTCCTCTTGTCTTGACCGA
	SSC2-3F	GAATAGAGTAGATGCCGACCGGGAACCGCTGTCGGAGTGGTATGAAG
	SSC2-4R	AGATTGAGTATGACCAAGCAGCCG
	SSC2-5F	TCGGTCAAGACAAGAGGAGC
	SSC2-6R	CTTCATACCACTCCGACAGC
	SSC2-7F	TCTGAATTTTCATCGTCCGACCC
	SSC2-8R	AGATTGAGTATGACCAAGCAGCCG
	SSC3-1F	CCTAACTTCGAGTGGTACCTTTG
	SSC3-2R	TTGACCTCCACTAGCTCCAGCCAAGCCGGGAAGGTCAGCGCTCAAAG
	SSC3-3F	GAATAGAGTAGATGCCGACCGGGAACCGGATTCCTAGGTGTGGAAGC
	SSC3-4R	TAGCGCTAATGACGTGCTGG
	SSC3-5F	TCGTGCCAGTTCAGCGT
	SSC3-6R	ACTCACCAGGAATATTGGCG
	SSC3-7F	CTTGGTCTGCGAGCTTG
	SSC3-8R	TTGATGGCTGACACCCAGG
	SSC4-1F	CTTTGGGGCGAATTTCATATTGGGA
	SSC4-2R	TTGACCTCCACTAGCTCCAGCCAAGCCGAGGTGAACGTGTGGTTGGAAACAG
	SSC4-3F	GAATAGAGTAGATGCCGACCGGGAACCTCAGCGTCGATAACCAGG
	SSC4-4R	ATGCAGGATGATCTTGACTTG
	SSC4-5F	TTCCATCCCACAAATAGC
	SSC4-6R	TTCCAGAGCCTCCTTACT
	SSC4-7F	TCTTATGCTTTCAGCGGC
	SSC4-8R	ACCAGCGCCGACCTTCTAT
	SSC5-1F	GCATTCAAGACTCTGCCTCC
	SSC5-2R	TTGACCTCCACTAGCTCCAGCCAAGCCCAGCTCCAAGATCGCAAG
	SSC5-3F	GAATAGAGTAGATGCCGACCGGGAACCTATTACGTATGATACCCTGAGCCCT
	SSC5-4R	TTGTATTCGCAGTATGCCTTCCTAT
	SSC5-5F	CCACCAACCTGACCCTCT
	SSC5-6R	CTCGCTCCTTCAACTCCC
	SSC5-7F	ATCGCGATCTGATCTTATGC
	SSC5-8R	GAAGACGTGCAAGATGTACCACA
	SSC6-1F	TTAATGCTACTATCAGACCCAG
	SSC6-2R	TTGACCTCCACTAGCTCCAGCCAAGCCAAGAAGGCACCCATAACG
	SSC6-3F	GAATAGAGTAGATGCCGACCGGGAACCTACGTTAGTCGGACGACGAATCAGG
	SSC6-4R	CGGCTGGTATTGGTCAAGTTTCCTA
	SSC6-5F	CTTGTCTTTGTCGCTGGAC
	SSC6-6R	GAGGGACTGATCTTTGCTG
	SSC6-7F	TATTGATCGTTCCCTGATTC
	SSC6-8R	CGCTCACGTGCTTCATATCAGT
	SSC7-1F	TTTCACCGCTCTTCATGTGTC
	SSC7-2R	TTGACCTCCACTAGCTCCAGCCAAGCCTTCCGCGAACGAGTTTCCAC
	SSC7-3F	GAATAGAGTAGATGCCGACCGGGAACCAGAGCCATGTGGTCTGTGAT
	SSC7-4R	GGTCGCTGGGAGCATAAG
	SSC7-5F	CAGCACAAAGTCCTCAAAGCC
	SSC7-6R	CCTTTAGCTAACCATTCTGCGAT
	SSC7-7F	CTCCCTTTATCCTTTGCTTTC
	SSC7-8R	ATGAAGAGGGGAGGAGGACC
	SSC8-1F	AGCAATCGCTTCTGAGTC
	SSC8-2R	TTGACCTCCACTAGCTCCAGCCAAGCCGATCTTTCCGTCTTGATGT
	SSC8-3F	GAATAGAGTAGATGCCGACCGGGAACCACGGAATGCAGAAATCAT
	SSC8-4R	ATGGGCAAGCAATAACCT
	SSC8-5F	TAACTCAGGCTTCCAACA
	SSC8-6R	AGCAAAGGCAACATTTCA
	SSC8-7F	GAAGCATTGTCAAAGTCAC
	SSC8-8R	CCCATGTATATCGCGACACAG
	SSC9-1F	GGTGACCCAGACAGGGAA
	SSC9-2R	TTGACCTCCACTAGCTCCAGCCAAGCCACTCTGAGGAGCGGGATT
	SSC9-3F	GAATAGAGTAGATGCCGACCGGGAACCCAGAATGGCAATTACGCT
	SSC9-4R	ACGATCTCGGGTTTCATA
	SSC9-5F	CCGTGGTCGTGGTAGTTT
	SSC9-6R	GTGGTCCTTCACCTTTACATT
	SSC9-7F	CGATGGATAATGGTGGAA
	SSC9-8R	CAAATGGAGGCCTTGATCCC
	SSC10-1F	TTTGGGCACCTCAGTTAT
	SSC10-2R	TTGACCTCCACTAGCTCCAGCCAAGCCGACATTGAAGTGCGGGAG
	SSC10-3F	GAATAGAGTAGATGCCGACCGGGAACCTGAACGGGAGGAATGCTA
	SSC10-4R	AGCTCGATGCTGGTGGTA
	SSC10-5F	CGTAAGTACATGCTTTCCCTC
	SSC10-6R	CGAGAATCGCATACCAGAG
	SSC10-7F	CGCACGCCAAACTTATTG
	SSC10-8R	TTGTGTAAGCCTGGCCATTTCG
	SSC11-1F	CCAGACTCCCGCCTAAAT
	SSC11-2R	TTGACCTCCACTAGCTCCAGCCAAGCCACCGCACTGACGGCTACA
	SSC11-3F	GAATAGAGTAGATGCCGACCGGGAACCAACAAGAAGTGCCAGGAT
	SSC11-4R	CAAGCAAGTTGTGCGTTA
	SSC11-5F	CTACAGGGTGCCGAGATG
	SSC11-6R	GTTGCCAGCGACGTTGAG
	SSC11-7F	CTTGTCCGTAGATGGCTT
	SSC11-8R	CGATGACGTACAGGGAATGTG
	SSC12-1F	CCTGCCTGTTCAGTTTGG
	SSC12-2R	TTGACCTCCACTAGCTCCAGCCAAGCCTCGTCTTCGGGACTTTGA
	SSC12-3F	GAATAGAGTAGATGCCGACCGGGAACCCCGCACGATTCTGACGAT
	SSC12-4R	ATGCCTCAGTACCTCAATACCT
	SSC12-5F	GCGTGAACTACAGCAAGG
	SSC12-6R	CTCGGTAGACAGACCACATT
	SSC12-7F	ACTTCCTCTGTTCTGTATGC
	SSC12-8R	TTCATCACGGACGGCTCTAC
	SSC13-1F	ACCGAAACATCAACTTGTC
	SSC13-2R	TTGACCTCCACTAGCTCCAGCCAAGCCGCTTTGCGTCGTATAGAG
	SSC13-3F	GAATAGAGTAGATGCCGACCGGGAACC TCGTCAACAAGGCATACT
	SSC13-4R	CCTCCAACTGGTCTTTTC
	SSC13-5F	TATTCCCAACTTCCTTCG
	SSC13-6R	CACCGTCCATGCTGAGTG
	SSC13-7F	CCCGATGTTACTCAAAGTT
	SSC13-8R	TATGATACAGGAAGGCCGAAGC
	SSC14-1F	TAAGCGAAGACTACCTCACA
	SSC14-2R	TTGACCTCCACTAGCTCCAGCCAAGCCCGATGGATGTTCTCCCTAC
	SSC14-3F	GAATAGAGTAGATGCCGACCGCGGGTTGCCTCGATGGACAGTTTA
	SSC14-4R	TGAATCCTCTGCGGTATG
	SSC14-5F	GGCACTGACTGATGGGTT
	SSC14-6R	CGTGGGACATTCTGAGGT
	SSC14-7F	TAGAGCGATATTCCGATGAC
	SSC14-8R	CAAAGTGAGATAGCCAACGAGG
	SSC15-1F	TTGGTATGCCGAAGATGC
	SSC15-2R	TTGACCTCCACTAGCTCCAGCCAAGCCATGTTGAGTGGCTGGTGC
	SSC15-3F	CGTCCGCAATGTGTTATTAAGTCGACGCGTTTGGGAATCTTGGA
	SSC15-4R	TGTTCGCTAACCTTGTCTT
	SSC15-5F	TAAACACGAATTAGGGAGAC
	SSC15-6R	CCATTTCATTCTGTAGCG
	SSC15-7F	GCAGTCTGGATGATCCTC
	SSC15-8R	CCTGAGGAATGCCCGACTC
	SSC16-1F	CGGGCTTGAGATGGTGAA
	SSC16-2R	TTGACCTCCACTAGCTCCAGCCAAGCCCGAAGTTAGATGGATGGCTGA
	SSC16-3F	CGTCCGCAATGTGTTATTAAGTCGACGTTTACATGGTCGCTGAG
	SSC16-4R	CTGCGACATTTGTGGTAGTTGA
	SSC16-5F	AGACAACATCTGGACGGACTT
	SSC16-6R	CGGGTTCGGAACATAGGA
	SSC16-7F	CGGTTGAAAGATAAGACCC
	SSC16-8R	GAACCTCTGCAGAAGGCTCG
	SSC17-1F	GTGTATCCTCAGGCGTAGA
	SSC17-2R	TTGACCTCCACTAGCTCCAGCCAAGCCAAGTTCGGTCATTGGTTC
	SSC17-3F	GAATAGAGTAGATGCCGACCGCGGGTTGCCAAGTGTTCGATGTTC
	SSC17-4R	GGCTGTTTGTCATAGGGTT
	SSC17-5F	CTTCAGGCATCCCGTATC
	SSC17-6R	CAGGTTCTCATTCCGTTG
	SSC17-7F	GGAGGTTTGCTATCCTTG
	SSC17-8R	AATAGGTAGTCATGCACGGCG
	SSC18-1F	ATGGGAGTGTCCAATGTC
	SSC18-2R	TTGACCTCCACTAGCTCCAGCCAAGCCAGACCAGTTCCGCAGATT
	SSC18-3F	CGTCCGCAATGTGTTATTAAGTCGACGTGAGTATCCCGTGTTTAGTT
	SSC18-4R	AAATAGACCACCATTGAGC
	SSC18-5F	ATTGCCGCCAACAAAGTC
	SSC18-6R	ACAACACGCTGTCCCAAG
	SSC18-7F	GCCTTGAGGATTTGGTACG
	SSC18-8R	GGAATTGTGGGTGCTTGGTG
	SSC19-1F	TTGTCCGCACATATTGAAC
	SSC19-2R	TTGACCTCCACTAGCTCCAGCCAAGCCGTTTGCCTGAAAGTCCTC
	SSC19-3F	CGTCCGCAATGTGTTATTAAGTCGACATGACGAGGATACGGATGT
	SSC19-4R	GAATAGGACGGCGATAGA
	SSC19-5F	CCACGATGGAAGACAAAT
	SSC19-6R	ATCCTCCTCACTGATAACCT
	SSC19-7F	GCTGATCTGACCAGTTGC
	SSC19-8R	CTCATGTTCCTTTCCACGGC
	SSC20-1F	GAGGGAGACGGGTAGATTAGTTAGG
	SSC20-2R	TTGACCTCCACTAGCTCCAGCCAAGCCTGCGTAGCGTTGGTGATTTTGTTAT
	SSC20-3F	GAATAGAGTAGATGCCGACCGGGAACCGTCAACGTCTACTCTGAGAGCGACT
	SSC20-4R	CAAGTAAGCGAGGCAAGACTGAATT
	SSC20-5F	AACAAGTTCGGTCCCTCG
	SSC20-6R	GATTCCCAGCATTGAGCC
	SSC20-7F	GCTGTTGCTCAATAGTTACG
	SSC20-8R	GTTTAGCGACTGGCCTCTCCC
	SSC21-1F	ATAGAAGCAGTTACCATTATTGGCG
	SSC21-2R	AATGCTCCTTCAATATCATCTTCTGTCTTCACCATTACCTGAACGATGATC
	SSC21-3F	CGTCCGCAATGTGTTATTAAGTCGACCAACATGGAGGTAGTTGCGATATAG
	SSC21-4R	GGAAGTCCGAAAGGCAAGGTC
	SSC21-5F	ACAGTACCGCCCATCAACCTT
	SSC21-6R	TCTTCTGCCACTCCTCTCCGA
	SSC21-7F	TATGAGAGTTGAACGCCCAGC
	SSC21-8R	CAATGAGGGCGTGTACCACAG
	SSC22-1F	CTGCAAGATGCCGTGATAGATACCT
	SSC22-2R	TTGACCTCCACTAGCTCCAGCCAAGCCCTGAGTAGGAGAAGGGGTAATGTCG
	SSC22-3F	GAATAGAGTAGATGCCGACCGGGAACCAGGCACAAATGGGCAAGA
	SSC22-4R	AGACTAGGGCGGCGTTGA
	SSC22-5F	GCCTTCTACTCCCGACTC
	SSC22-6R	AAGCGGTACTCCACGACA
	SSC22-7F	CATGGGGAAGTTGCGTAT
	SSC22-8R	GGATGGCATACGACGCTCAT
	SSC23-1F	AGCTTTGACGCTATGGTT
	SSC23-2R	TTGACCTCCACTAGCTCCAGCCAAGCCCATACCTGAGGACGCTTG
	SSC23-3F	CGTCCGCAATGTGTTATTAAGTCGACACGAGGAGGAGAATGACG
	SSC23-4R	CAAGAAGAAACAGAGTAGCG
	SSC23-5F	GCAACGATGGCATGTATC
	SSC23-6R	TGATGTCTGTCTTTGAGGG
	SSC23-7F	GTGTGTCCATGGAATTCC
	SSC23-8R	AGAGCGAATGGAACAGAAAGGT
	SSC24-1F	GGCATAATCATCAAAGAGTG
	SSC24-2R	TTGACCTCCACTAGCTCCAGCCAAGCCCTTGTCTGCGAGTAAGTGA
	SSC24-3F	CGTCCGCAATGTGTTATTAAGTCGACCGAGGTGCGGTTGAGTGT
	SSC24-4R	AGAATGACGAGCCGAAAG
	SSC24-5F	GTATGCCGTATTGGAACTG
	SSC24-6R	TTCTGTGGTCCTGGAAGTA
	SSC24-7F	GCTGATCTGACCAGTTGC
	SSC24-8R	AGCTGTGGTGTTTGGATGACC
	SSC25-1F	GGATAAGGCACCAGCCAATA
	SSC25-2R	TTGACCTCCACTAGCTCCAGCCAAGCCTTCAAAGCCAGGCGAGTT
	SSC25-3F	GAATAGAGTAGATGCCGACCGGGAACCAGATGCTCGGTGTTCCTG
	SSC25-4R	GTGCGTAGATTTCATTGTG
	SSC25-5F	TCAAACAGCCGCTCCACA
	SSC25-6R	GCCACGCATCTGCTACCT
	SSC25-7F	GCAGGTGCTATACGTACAG
	SSC25-8R	GCGCTTGGACCGAATGATG
	SSC26-1F	CAGCATGTATCTGATTTCCTACTG
	SSC26-2R	GGTGGTAACTCAGGTGGTCG
	SSC26-3F	TATGCCTTCACGTGTCGTTG
	SSC26-4R	ACACGTCGTCCTAGAGCTGG
	SSC26-5F	CAACCGTCTCTGCTAGTGAC
	SSC26-6R	GCTTGACGATGCAGGAGAG
	SSC26-7F	CAGACAGGATCAGCACATGG
	SSC26-8R	GTGGTATATCGAGCACAACTG
	HYG-F	GGCTTGGCTGGAGCTAGTGGAGGTCAA
	HYG-R	GGTTCCCGGTCGGCATCTACTCTATTC
	YG-F	GATGTAGGAGGGCGTGGATATGTCCT
	HY-R	GTATTGACCGATTCCTTGCGGTCCGAA
	H855F	GTCGATGCGACGCAATCGT
	H856R	ATCAGCCCCACTTGTAGCAGTAGC
	H850F	TTCCTCCCTTTATTTCAGATTCAA
	H852R	ATGTTGGCGACCTCGTATTGG
	HT-matchF	TCGGTCAATACACTACATGGCGTG
	HT-matchR	GGATGAGGGCCACGAACGCCAGCAC
	HT-detectF	GCCGATCTTAGCCAGACGAG
	HT-detectR	GCGGTCGATGTGTCTGTCCTC
	HT-855F	GCTAACTGAAGTAGATGCCGACCG
	HT-856R	GCTACTGCTACAAGTGGGGCTGAT
Complementation assays	FgSSC20-CF	CGACTCACTATAGGGCGAATTGGGTACTCAAATTGGCGCAGCATGCAAGATTTTGGC
	FgSSC20-CR	CACCACCCCGGTGAACAGCTCCTCGCCCTTGCTCACAGCGTTAAGGTCCAGGTCCTC
	FgSSC21-CF	CGACTCACTATAGGGCGAATTGGGTACTCAAATTGGTCGACCGAGCTGGAAGATATG
	FgSSC21-CR	CACCACCCCGGTGAACAGCTCCTCGCCCTTGCTCACCTGGTGGAGTATGGCTGGCG
	FgSSC22-CF	CGACTCACTATAGGGCGAATTGGGTACTCAAATTGGGCGGTGATTGAGAATGGCCTT
	FgSSC22-CR	CACCACCCCGGTGAACAGCTCCTCGCCCTTGCTCACCATTCCCTTTCCCTGGATGCG
	FgSSC23-CF	CGACTCACTATAGGGCGAATTGGGTACTCAAATTGG TGTCCTGTCCCTGTGTTAGCC
	FgSSC23-CR	CACCACCCCGGTGAACAGCTCCTCGCCCTTGCTCACCTCGTTGTCGTCGTCGTCATTC
	FgSSC24-CF	CGACTCACTATAGGGCGAATTGGGTACTCAAATTGGCTGGAGGCAGCCTATACATTCAC
	FgSSC24-CR	CACCACCCCGGTGAACAGCTCCTCGCCCTTGCTCACGCTTAATCCTTGATCCCTCATCG
	FgSSC25-CF	CGACTCACTATAGGGCGAATTGGGTACTCAAATTGG TTCATGTTTGCGCTTCCTTCA
	FgSSC25-CR	CACCACCCCGGTGAACAGCTCCTCGCCCTTGCTCACCACATATACAGCGAACGCAGGTA
Overexpression	AME1-oe-PDL2-F	CAGATCTTGGCTTTCGTAGGAACCCAATCTTCACACTTCACTTCATCCTTCCCCTT
	AME1-oe-PDL2-R	ACCGTCATGGTCTTTGTAGTCAGCGTTAAGGTCCAGGTCC
	AME1-oe-1F	TGACATAGAACATATCGCAGAAAAGCT
	AME1-oe-2R	GTTTAGATTCCAAGTGTCTACTGCTGGCTCAGTGATTAGTGCAGCAGAAAGT
	RP27-F	GCGTAATACGACTCACTATAGGGC
	RP27-R	TTTGAAGATTGGGTTCCTACGAAAGC
	AME1-oe-3F	GCTTTCGTAGGAACCCAATCTTCAAATCCAACCACCTTCCATTTCTATTTCGATC
	AME1-oe-4R	TGCAAGTTGGCTGAGTCCTT
	AME1-oe-5F	CTCAAAAATATGCAAGCCAGAATGTGT
	AME1-oe-6R	GCATGGAGCCGCTCTTTATCT
	AME1-oe-7F	TGCCATGACACAAATTACAGAAGAACT
	AME1-oe-8R	AGACTATTGTCACCCGAACCC
	RP27-GEN-F	GCCCTATAGTGAGTCGTATTACGCGAGGTTGCGATTTCTCTGCCGTATCTG
	GEN-R	GCCAGCAGTAGACACTTGGAATCTAAAC
	FG1G36140-1F	TGAGTGTTGGTGTGATTTATGC
	FG1G36140-2R	GAACTGGTCGCCTTGTTTC
	RP27-L1-F	GAAACAAGGCGACCAGTTCGCGTAATACGACTCACTATAGGGC
	RP27-L1-R	TTTGAAGATTGGGTTCCTACGAAAGC
	FgTAD2-oe-F	GCTTTCGTAGGAACCCAATCTTCAAAATGGGAGTTCTCCAGTCACTTGGCC
	FgTAD2-oe-R	CCAGGCTCCTTTCAAATAAATCAGACTAGACATTGGTGCGATCTGCC
	FgTAD3-oe-F	GCTTTCGTAGGAACCCAATCTTCAAAATGTCCACCGAACTGGCTCCTGAGG
	FgTAD3-oe-R	CCAGGCTCCTTTCAAATAAATCAGACTAAACATGAGTGATGGGATCAAGAG
	FG1G36140-3F	TCTGATTTATTTGAAAGGAGCCTGG
	FG1G36140-4R	GAGAATCTCGTATGTGTCCAGTTGG
	FG1G36140-7F	GTGAGCCTTGTAGATCGATGC
	FG1G36140-8R	CTGACGAAACAGCCATACATG
Site-directed mutagenesis	T2SSil-P-1F	GGGGATAGTCGGTCGTGGTCATGCTCTTGGTCGCTGATGGGGA
	T2SSil-P-2R	TACGACAAAGACGTGTCACGC
	T2SSil-P-SF	GCGTGACACGTCTTTGTCGTATTGGCAACTCAAACAGCAGCG
	T2SSil-P-SR	TACGACAAAGACGTGTCACGC
	T2SSil-P-3F	CGTCCGCAATGTGTTATTAAGTCGAC TCTATAACGGACGCCCCACCC
	T2SSil-P-4R	TATCCCAACCTTCTCCCACGC
	T2SSil-P-7F	GCTGGGGGGTTGGTTTTCTTTA
	T2SSil-P-8R	TGCTCGCGCTGTAGCAGTCTTC
	FgTAD2MM-1F	TCATACTTTTCGTGGCAGAAGG
	FgTAD2MM-2R	GGACGACTAAACCAAAATAGGCATTCAAGTGCGACTATTGATTGATCCG
	FgTAD2MM-3F	GTACTAAAATCCAGATCCCCCGAATTAAGCACATCGTTAGAGCACATTAT
	FgTAD2MM-4R	CGCTGTAGCAGTCTTCAAATCAA
	FgTAD2MM-5F	AACAAAACATCAAGGAGTGGCAAT
	FgTAD2MM-6R	TTGGAAGAAGCAATCTCTCACCAA
	FgTAD2MM-7F	ATGAGCCAGTCCCAGGTAAAGAA
	FgTAD2MM-8R	GCGATATCATAGAAGCCCACG
	FgTAD2-3M-F	GGTCGTGGTCAGACTTTTCG
	FgTAD2-3M-R	CGAAAAGTCTGACCACGACC
	FgTAD2-4M-F	GGAGAGATTGCAGACTGTTGGAA
	FgTAD2-4M-R	TTCCAACAGTCTGCAATCTCTCC
	FgTAD2-6M-F	TATCTGCAGCCTCATTGTGGG
	FgTAD2-6M-R	CCCACAATGAGGCTGCAGATA
	FgTAD2-7M-F	GAAAGGCTTACCAGATCAAGAGCTG
	FgTAD2-7M-R	CAGCTCTTGATCTGGTAAGCCTTTC
	FgTAD2M1, 2, 3L-1F	TCATACTTTTCGTGGCAGAAGG
	FgTAD2M1, 2, 3L-2R	GGACGACTAAACCAAAATAGGCATTCAAGTGCGACTATTGATTGATCCG
	FgTAD2M1, 2, 3L-3F	ACGTCCGCAATGTGTTATTAAGTCGACAATTCAACAAGTAGTGATTCAGCGG
	FgTAD2M1, 2, 3L-4R	ACTTTAGCGTTAAGAGCGAAAGACC
	FgTAD2M1, 2, 3L-7F	ATACAACCTTCCACACTATGCCG
	FgTAD2M1, 2, 3L-8R	GCGATATCATAGAAGCCCACG
	FgTAD2M1, 2, 3L-1MF	GGAGAACTCCGAGCTTGTCTG
	FgTAD2M1, 2, 3L-1MR	CAGACAAGCTCGGAGTTCTCC
	FgTAD2M1, 2, 3L-2MF	CCAGGGAGCACCCGGCCAAAGAGACGGCGTATAGCCTTTGCAC
	FgTAD2M1, 2, 3L-2MR	CTCTTTGGCCGGGTGCTCCCTGGCGAGGGTGACAGCGTCAC
	FgTAD2M1, 2, 3L-3MF	GGTCGTGGTGAGACTTTTCG
	FgTAD2M1, 2, 3L-3MR	CGAAAAGTCTCACCACGACC
	AME1-S531A-F	TCGGGTTCGCTCTAGCAGCTCGAGCCATCT
	AME1-S531A-R	GCTGCTAGAGCGAACCCGACAAGGGACACT
	AME1-D589A-F	TACTCTGAGAGCGCTTATCTCCTTGGATTCTTATATCGTACTTCC
	AME1-D589A-R	CCAAGGAGATAAGCGCTCTCAGAGTAGACGTTGACC
	AME1-H629A-F	CGAACGGGGCTTTGCGTTATTCACTCCTTGTTGG
	AME1-H629A-R	TAACGCAAAGCCCCGTTCGCAAGGTTGCT
	AME1-V408T-F	ACTATTGCTATCAACGGTTGGGTAACG
	AME1-V408T-R	CGTTACCCAACCGTTGATAGCAATAGTCAAGCGAAGGCGTCGAG
	AME1-MV500-501KN-F	TGGGGAAAAATCGCGCCGAGAAAGCCG
	AME1-MV500-501KN-R	CTCGGCGCGATTTTTCCCCATGCTCCAGGGGTT
	AME1-E546A, R548A-F	CTGATGATACTTGCTGCTCGTGCTCAGTTTGG
	AME1-E546A, R548A-R	AATCGATGAGACCAAACTGAGCACGAGCAGCAAGTA
	FgTAD3-M120I-A1F	GCCGGTAATCATGTCGCTGG
	FgTAD3-M120I-A1R	AGTTCATAAATGACACTGCTGTG
	FgTAD3-M120I-B1F	CACAGCAGTGTCATTTATGAACT
	FgTAD3-M120I-B1R	TTGACCTCCACTAGCTCCAGCCAAGCCCCTTTCGTGGCATGCTGAGTC
	FgTAD3-M120I-A2F	GAATAGAGTAGATGCCGACCGCGGGTTGCCTGTGCGTGCTGTAACTT
	FgTAD3-M120I-B2F	TGAATGCCTATTTTGGTTTAGTCGTCC
	FgTAD3-M120I-B2R	TAATTCGGGGGATCTGGATTTTAGTACTG
	FgTAD3-A1F	GCCGGTAATCATGTCGCTGG
	FgTAD3-A2R	TTGACCTCCACTAGCTCCAGCCAAGCCCCTTTCGTGGCATGCTGAGTC
	FgTAD3-B1F	CGTCCGCAATGTGTTATTAAGTCGACGCCTGTGCGTGCTGTAACTT
	FgTAD3-B2R	GCAGCTGCATTACATATGGATGAG
	FgTAD3-E8A-A2R	AACTGGCTCCTGCGGTCTCCCTCAC
	FgTAD3-E8A-A3F	GTGAGGGAGACCGCAGGAGCCAGTTCGGTGGACATTTTGTCTGGAGTGC
	FgTAD3-E241D-A2R	ATCGGCGACGCTATCGGAGCTGTAA
	FgTAD3-E241D-A3F	TTACAGCTCCGATAGCGTCGCCGATCCCGGTTTCTTTAGCTTGTAAAGC
	FgTAD3-E241A-A2R	ATCGGCGCAGCTATCGGAGCTGTAA
	FgTAD3-E241A-A3F	ACAGCTCCGATAGCTGCGCCGATCCCGGTTTCTTTAGCTTGTAAAGC
	FgTAD3-K198Q-A2R	CACCGTATATCGGCAGAACAACCCC
	FgTAD3-K198Q-A3F	GGGGTTGTTCTGCCGATATACGGTGGGCCAAAACTGTGAAGACCACATG
	FgTAD3-K198R-A2R	CACCGTATATCGGCGGAACAACCCC
	FgTAD3-K198R-A3F	GGGGTTGTTCCGCCGATATACGGTGGGCCAAAACTGTGAAGACCACATG
Y2H assays	T2M1-BD-F	CATATGGCCATGGAGGCCGAATTCATGGGAGTTCTCCAGTCACTTGG
	T2M4-BD-F	CATATGGCCATGGAGGCCGAATTCATGCAATCTCTCCAGAATCGACTTA
	T2-BD-R	GGCCGCTGCAGGTCGACGGATCCCTAGACATTGGTGCGATCTGCC
	T3-AD-F	GGCCATGGAGGCCAGTGAATTCATGTCCACCGAACTGGCTCCTG
	T3-N-AD-R	TGCAGCTCGAGCTCGATGGATCCCTATAAGGGGTTGTTCTTCCGATATACG
	T3-C-AD-F	GGCCATGGAGGCCAGTGAATTCATGGGACCACACCCTAGTATAGTAGCC
	T3-AD-R	TGCAGCTCGAGCTCGATGGATCCCTAAACATGAGTGATGGGATCAAGAGG
	AME1-BD-F	CATATGGCCATGGAGGCCGAATTCATGACCCGCGGCGGGCGAACAAGTT
	AME1-BD-R	GGCCGCTGCAGGTCGACGGATCCCTAAGCGTTAAGGTCCAGGTCCTCCCAATG
	AME1-AD-F	GGCCATGGAGGCCAGTGAATTCATGACCCGCGGCGGGCGAACAAGTT
	AME1-AD-F	TGCAGCTCGAGCTCGATGGATCCCTAAGCGTTAAGGTCCAGGTCCTCCCAATG
	SsTAD3-AD-F	TACCCATACGACGTACCAGATTACGCTATGAATAGAGATCTCACTAGCAAGAAGG
	SsTAD3-AD-R	TTTCAGTATCTACGATTCATCTGCAGTTAGGCATGTACATTCGTATGCGG
	T3-H114Y-AD-1R	GGTTTTAAGGTAGGCAGGCA
	T3-H114Y-AD-2F	GGTGATCTGCCTGCCTACCTTAAAACCCAGTTCATG
	T3-M120I-AD-1R	CAGTGTCATTTATGAACTGGGTT
	T3-M120I-AD-2F	AACCCAGTTCATAAATGACACTG
	T3-H130Y-AD-1R	CTTCGCTGTATAAATCTGGC
	T3-H130Y-AD-2F	CTGTGGGCCGCCAGATTTATACAGCGAAGTCGACT
	T3-P178L-AD-1R	TGTGATGTTAGCGCAAGCA
	T3-P178L-AD-2F	ATCCCCCTGCTTGCGCTAACATCACAAGTACAAG
	T3-H343Y-AD-1R	AAGCTCAAGGCCATAACAGAGATA
	T3-H343Y-AD-2F	GACGGCTATCTCTGTTATGGCCTTGAGCTTTATGTC
	T3-M359I-AD-1R	CGAGAATGGAGTATGCCTATAGAGC
	T3-M359I-AD-2F	GCTCTATAGGCATACTCCATTCTCG
	FgTAD3-RIP-A1F	CCTACATCTGGCTCGTTTCACC
	FgTAD3-RIP-A1R	GACCTCAGGAGCCAGTTCGGTGGACTACCTTTCGTGGCATGCTGAGTC
	FgTAD3-RIP-BF	CTCCTCTTGATCCCATCACTCATGTTTAGTGAATGCCTATTTTGGTTTAGTCGTCC
	FgTAD3-RIP-BR	TAATTCGGGGGATCTGGATTTTAGTACTG
	FgTAD3-PIR-A2F	CCAGTACTAAAATCCAGATCCCCCGAATTAGCCTGTGCGTGCTGTAACTT
	FgTAD3-RIP-A2R	CAGGCTTTGGTTGATACAGACACC
	FgTAD3-Repeat-1F	GCCGGTAATCATGTCGCTGG
	FgTAD3-Repeat-1R	AATCGTCGCATCTAGTCCGTCC
	FgTAD3-RIP-5F	CGTTCCATCGGCACTAT
	FgTAD3-RIP-6R	TCCACGCCTCATTCCTT
	FgTAD3-7F	CCAACAGGTTAGCAATGAAGTTG
	FgTAD3-8R	CCAAAGATCCTTGCTCCTCTCACC
Ectopic expression	FgTAD2-PFL7-F	CAGATCTTGGCTTTCGTAGGAACCCAATCTTCAATGGGAGTTCTCCAGTCACTTGGCCT
	FgTAD2-PFL7-R	CTTTATAATCACCGTCATGGTCTTTGTAGTCCACAGCAATGAGACTTCTGCTCATC
	FgTAD3-PDL2-F	CAGATCTTGGCTTTCGTAGGAACCCAATCTTCAATGTCCACCGAACTGGCTCCTG
	FgTAD3-PDL2-R	CACCACCCCGGTGAACAGCTCCTCGCCCTTGCTCACATTAAACATTGAACTAGGGTTC
TAD2-FLAG expression in situ	FgTAD2-A1F	ATGGGAGTTCTCCAGTCACTTGGC
	FLAG-A1R	AGTGTCACAGGCGTGCTCTTCTTTTACTTGTCATCGTCATCCTTGTAATC
	FgTAD2-B1F	GATTACAAGGATGACGATGACAAGTAAAAGAAGAGCACGCCTGTGACACT
	FgTAD2-B1R	TTGACCTCCACTAGCTCCAGCCAAGCCTTGCCACATCCCTTCCACGAA
	FgTAD2-A2F	CGTCCGCAATGTGTTATTAAGTCGACGTAACAGCGTTTCGATTTCCAG
	FgTAD2-A2R	TGTAGTAGCCATTGCACTTGTC
	FgTAD2-7F	AAGAAGCACAAGAAAAGACTCACCG
5’-RACE assays	FgTAD2-S-GSP1	GTAAGATAGCAAAGCACCG
	FgTAD2-S-GSP2	CCGTCCATTATGAACAAGAACGCACC
	FgTAD2-L-GSP1	TATTGGCAACTCAAACAGC
	FgTAD2-L-GSP2	ATTGCTGGTTTCGACTTGTCGCTTAG
	UAP	CUACUACUACUAGGCCACGCGTCGACTAGTAC
	AUAP	CUACUACUACUAGGCCACGCGTCGACTAGTACGGGIIGGGIIGGGIIG
pRSFDuet-1 vector for E. coli mRNA editing	PRSFDuet-4M-MCS2-F	TTAAGTATAAGAAGGAGATATACATATGCAGAGCCTGCAGAACCG
	PRSFDuet-4M-MCS2-R2	TACCGACGTCAGCGATCGCGTGGCCGGCCTTAGTGGTGGTGGTGGTGGTGCAC
	PRSFDuet-T3-MCS2-F	CCGGCCACGCGATCGCTGACGTCAAGGAGATATACATATGAGCACCGAACTGGCGCC
	PRSFDuet-T3-MCS2-R	CAAATTTCGCAGCAGCGGTTTCTTTTTACACGTGGGTAATCGGATCCAGC
	PRS-MCS1-F	GGATCTCGACGCTCTCCCT
	PRS-MCS1-R	GATTATGCGGCCGTGTACAA
	PRS-MCS2-F	TTGTACACGGCCGCATAATC
	PRS-MCS2-R	GCTAGTTATTGCTCAGCGG
pYES2 vector for yeast mRNA editing	pYES2-AME1-F	TCACTATAGGGAATATTAAGCTTCTACGCAAAAACGGCATCATG
	pYES2-AME1-R	CCCTCTAGATGCATGCTCGAGCTAAGCGTTAAGGTCCAGGTCC
	pYES2-M4-FgTAD2-F	TCACTATAGGGAATATTAAGCATGCAATCTCTCCAGAATCGACT
	pYES2-M4-FgTAD2-R	CCCTCTAGATGCATGCTCGAGCTAGACATTGGTGCGATCTGCCAG
	pYES2-FgTAD3-F	TCACTATAGGGAATATTAAGCATGTCCACCGAACTGGCTC
	pYES2-FgTAD3-R	CCCTCTAGATGCATGCTCGAGCTAAACATGAGTGATGGGATCAAGAG
	pYES2-Leu2-F	GAATTAATTCTCATCTTTGACAGCTAACTGTGGGAATACTCAGGTATCG
	pYES2-Leu2-R	ATAATGCCTTTAGCGGCTTAACTGTCCGGTCGAAATTCCCCTACC
	pYES2-TRP1-F	GAATTAATTCTCATCTTTGACAGCTTTGTACTGAGAGTGCACCATAGATC
	pYES2-TRP1-R	ATAATGCCTTTAGCGGCTTAACTGTCCTGATGCGGTATTTTCTCCTT
pCMV-Blank vector for human cell lines mRNA editing	AME1-SV40-R	CAGGCTGCGCAACTGTTGGGAAGGGCGACTAAGCGTTAAGGTCCAGGTCC
	SV40-F	TCGCCCTTCCCAACAGTTG
	Sv40-R	TTAAGATACATTGATGAGTTTGGACAAACCAC
	proCMV-SV40-F	GTGGTTTGTCCAAACTCATCAATGTATCTTAATCAATTACGGGGTCATTAGTTCATAGC
	proCMV-R	GGTGGAGCTCCAGCTTTTGT
	proCMV-4M-F	ACTAAAGGGAACAAAAGCTGGAGCTCCACCATGCAATCTCTCCAGAATCGACT
	T2-4M-SV40-R	TCAGGCTGCGCAACTGTTGGGAAGGGCGACTAGACATTGGTGCGATCTGC
	proCMV-FgTAD3-F	ACTAAAGGGAACAAAAGCTGGAGCTCCACCATGTCCACCGAACTGGCTC
	FgTAD3-SV40-R	TTCTAGACTCGAGAGATCTGTCGACGATATCTCAACTCCGGAGCTGACAT
	Actin-qRT-F	ATCCACGTCACCACTTTCAA
	Actin-qRT-R	TGCTTGGAGATCCACATTTG
	FgTAD3-qRT-F	AACCCACCCAATCTCGATTAC
	FgTAD3-qRT-R	CAGAGATAGCCGTCCTTGTTC
	FgTAD3-RIP-qRT-F	GCTGTAATCGTCCAGAGAGATG
	FgTAD3-RIP-qRT-R	CTCAAGGCCATGACAGAGATAG

### Sheet: Table S6
Table S6. Information of Illumina DNA- and RNA-Seq data used in this study.
Type of data	Library method	Sample name	Sample description	Reads length	Reads count	SRA_Run	Reference
DNA-Seq	-	PH-1_YL	Perithecia of PH-1 strain YL lab stock from carrot agar plates 7 days post-fertilization	2×101 bp	33466822	SRR3030980	Liu et al. (2016)
Strand-specific RNA-Seq	poly(A) selection	A-FG1G36140-1	Perithecia of FG1G36140 mutant from carrot agar plates 7 days post-fertilization, biological replicate 1	2×150 bp	26203384	SRR26155793	This study
Strand-specific RNA-Seq	poly(A) selection	A-FG1G36140-2	Perithecia of FG1G36140 mutant from carrot agar plates 7 days post-fertilization, biological replicate 2	2×150 bp	30786606	SRR26155792	This study
Strand-specific RNA-Seq	poly(A) selection	A-M1-FgTAD2-oe-3	Perithecia of M1-FgTAD2-oe mutant from carrot agar plates 7 days post-fertilization, biological replicate 1	2×150 bp	25937396	SRR26155781	This study
Strand-specific RNA-Seq	poly(A) selection	A-M1-FgTAD2-oe-8	Perithecia of M1-FgTAD2-oe mutant from carrot agar plates 7 days post-fertilization, biological replicate 2	2×150 bp	57254592	SRR26155770	This study
Strand-specific RNA-Seq	poly(A) selection	A-FgTAD3-oe-11	Perithecia of FgTAD3-oe mutant from carrot agar plates 7 days post-fertilization, biological replicate 1	2×150 bp	27624908	SRR26155759	This study
Strand-specific RNA-Seq	poly(A) selection	A-FgTAD3-oe-9	Perithecia of FgTAD3-oe mutant from carrot agar plates 7 days post-fertilization, biological replicate 2	2×150 bp	28897632	SRR26155754	This study
Strand-specific RNA-Seq	poly(A) selection	B-PH1-1	Perithecia from carrot agar plates 7 days post-fertilization, biological replicate 1	2×150 bp	27589058	SRR26155753	This study
Strand-specific RNA-Seq	poly(A) selection	B-PH1-2	Perithecia from carrot agar plates 7 days post-fertilization, biological replicate 2	2×150 bp	23636522	SRR26155752	This study
Strand-specific RNA-Seq	poly(A) selection	B-T2S-del-P-1	Perithecia of T2S-del-P mutant from carrot agar plates 7 days post-fertilization, biological replicate 1	2×150 bp	30826472	SRR26155751	This study
Strand-specific RNA-Seq	poly(A) selection	B-T2S-del-P-2	Perithecia of T2S-del-P mutant from carrot agar plates 7 days post-fertilization, biological replicate 2	2×150 bp	31027578	SRR26155750	This study
Strand-specific RNA-Seq	poly(A) selection	B-T2S-sil-P-1	Perithecia of T2S-sil-P mutant from carrot agar plates 7 days post-fertilization, biological replicate 1	2×150 bp	21830214	SRR26155791	This study
Strand-specific RNA-Seq	poly(A) selection	B-T2S-sil-P-2	Perithecia of T2S-sil-P mutant from carrot agar plates 7 days post-fertilization, biological replicate 2	2×150 bp	27118080	SRR26155790	This study
Strand-specific RNA-Seq	poly(A) selection	B-mat1-1-1	Perithecia of mat1-1-1 mutant from carrot agar plates 7 days post-fertilization, biological replicate 1	2×150 bp	28680904	SRR26155789	This study
Strand-specific RNA-Seq	poly(A) selection	B-mat1-1-1-rep	Perithecia of mat1-1-1 mutant from carrot agar plates 7 days post-fertilization, biological replicate 2	2×150 bp	30396680	SRR26155788	This study
Strand-specific RNA-Seq	poly(A) selection	B-mat1-2-1	Perithecia of mat1-2-1 mutant from carrot agar plates 7 days post-fertilization, biological replicate 1	2×150 bp	32367726	SRR26155787	This study
Strand-specific RNA-Seq	poly(A) selection	B-mat1-2-1-rep	Perithecia of mat1-2-1 mutant from carrot agar plates 7 days post-fertilization, biological replicate 2	2×150 bp	40796798	SRR26155786	This study
Strand-specific RNA-Seq	poly(A) selection	C-PH1-1	Perithecia from carrot agar plates 7 days post-fertilization, biological replicate 1	2×150 bp	28059948	SRR26155785	This study
Strand-specific RNA-Seq	poly(A) selection	C-PH1-2	Perithecia from carrot agar plates 7 days post-fertilization, biological replicate 2	2×150 bp	28276696	SRR26155784	This study
Strand-specific RNA-Seq	poly(A) selection	C-T3S-del-P-1	Perithecia of T3S-del-P mutant from carrot agar plates 7 days post-fertilization, biological replicate 1	2×150 bp	30777924	SRR26155783	This study
Strand-specific RNA-Seq	poly(A) selection	C-T3S-del-P-2	Perithecia of T3S-del-P mutant from carrot agar plates 7 days post-fertilization, biological replicate 2	2×150 bp	28640626	SRR26155782	This study
Strand-specific RNA-Seq	poly(A) selection	C-T3-M120I	Perithecia of FgTAD3-M120I mutant from carrot agar plates 7 days post-fertilization	2×150 bp	28244056	SRR26155780	This study
Strand-specific RNA-Seq	poly(A) selection	M4-T2-AME1-oe-5	24 h vegetative hyphae of M4-T2-AME1-oe from liquid YEPD cultures, biological replicate 1	2×150 bp	28386516	SRR26155779	This study
Strand-specific RNA-Seq	poly(A) selection	M4-T2-AME1-oe-6	24 h vegetative hyphae of M4-T2-AME1-oe from liquid YEPD cultures, biological replicate 2	2×150 bp	29065132	SRR26155778	This study
Strand-specific RNA-Seq	poly(A) selection	AME1-oe-3	24 h vegetative hyphae of AME1-oe from liquid YEPD cultures, biological replicate 1	2×150 bp	28707028	SRR26155777	This study
Strand-specific RNA-Seq	poly(A) selection	AME1-oe-7	24 h vegetative hyphae of AME1-oe from liquid YEPD cultures, biological replicate 2	2×150 bp	28247342	SRR26155776	This study
Strand-specific RNA-Seq	poly(A) selection	M1-T2-AME1-oe-6	24 h vegetative hyphae of M1-T2-AME1-oe from liquid YEPD cultures, biological replicate 1	2×150 bp	28733126	SRR26155775	This study
Strand-specific RNA-Seq	poly(A) selection	M1-T2-AME1-oe-8	24 h vegetative hyphae of M1-T2-AME1-oe from liquid YEPD cultures, biological replicate 2	2×150 bp	32717398	SRR26155774	This study
Strand-specific RNA-Seq	poly(A) selection	T3-AME1-oe-11	24 h vegetative hyphae of T3-AME1-oe from liquid YEPD cultures, biological replicate 1	2×150 bp	29194946	SRR26155773	This study
Strand-specific RNA-Seq	poly(A) selection	T3-AME1-oe-25	24 h vegetative hyphae of T3-AME1-oe from liquid YEPD cultures, biological replicate 2	2×150 bp	29168668	SRR26155772	This study
Strand-specific RNA-Seq	poly(A) selection	ssc20(AME1)-sex-60h-1	Sexual tissue of ssc20(AME1) mutant from carrot agar plates 60 h post-fertilization, biological replicate 1	2×150 bp	21752792	SRR26155771	This study
Strand-specific RNA-Seq	poly(A) selection	ssc20(AME1)-sex-60h-2	Sexual tissue ssc20(AME1) mutant from carrot agar plates 60 h post-fertilization, biological replicate 2	2×150 bp	25897150	SRR26155769	This study
Strand-specific RNA-Seq	poly(A) selection	ssc23-sex-60h-1	Sexual tissue of ssc23 mutant from carrot agar plates 60 h post-fertilization, biological replicate 1	2×150 bp	19843696	SRR26155768	This study
Strand-specific RNA-Seq	poly(A) selection	ssc23-sex-60h-2	Sexual tissue of ssc23 mutant from carrot agar plates 60 h post-fertilization, biological replicate 2	2×150 bp	20923040	SRR26155767	This study
Strand-specific RNA-Seq	poly(A) selection	PH1-sex-60h-1	Sexual tissue from carrot agar plates 60 h post-fertilization, biological replicate 1	2×150 bp	19419316	SRR26155766	This study
Strand-specific RNA-Seq	poly(A) selection	PH1-sex-60h-2	Sexual tissue from carrot agar plates 60 h post-fertilization, biological replicate 2	2×150 bp	25939004	SRR26155765	This study
Strand-specific RNA-Seq	poly(A) selection	ssc20(AME1)-sex-6d	Perithecia of ssc20(AME1) mutant from carrot agar plates 6 days post-fertilization	2×150 bp	24922246	SRR26155764	This study
Strand-specific RNA-Seq	poly(A) selection	INVSc1+AME1-FgTAD2-FgTAD3-RNA	Yeast INVSc strain cells expressing AME1, FgTAD2 and FgTAD3	2×150 bp	27666368	SRR26155763	This study
Strand-specific RNA-Seq	Ribosomal RNA Depletion	BL21+AME1-FgTAD2-FgTAD3-RNA	E. coli BL21 strain cells expressing AME1, FgTAD2 and FgTAD3	2×150 bp	17998564	SRR26155762	This study
DNA-Seq	-	INVSc1+AME1-FgTAD2-FgTAD3-DNA	Yeast INVSc strain cells expressing AME1, FgTAD2 and FgTAD3	2×150 bp	22629126	SRR26155761	This study
DNA-Seq	-	BL21+AME1-FgTAD2-FgTAD3-DNA	E. coli BL21 strain cells expressing AME1, FgTAD2 and FgTAD3	2×150 bp	16896142	SRR26155760	This study
RIP-Seq	-	rip-M4-FgTAD2-Input-1	Perithecia of FgTAD2-3×FLAG mutant from carrot agar plates 7 days post-fertilization, biological replicate 1	2×150 bp	56821620	SRR26155758	This study
RIP-Seq	-	rip-M4-FgTAD2-IP-1	Perithecia of FgTAD2-3×FLAG mutant from carrot agar plates 7 days post-fertilization, biological replicate 1	2×150 bp	49131990	SRR26155757	This study
RIP-Seq	-	rip-M4-FgTAD2-Input-2	Perithecia of FgTAD2-3×FLAG mutant from carrot agar plates 7 days post-fertilization, biological replicate 2	2×150 bp	58447498	SRR26155756	This study
RIP-Seq	-	rip-M4-FgTAD2-IP-2	Perithecia of FgTAD2-3×FLAG mutant from carrot agar plates 7 days post-fertilization, biological replicate 2	2×150 bp	14967908	SRR26155755	This study
Strand-specific RNA-Seq	poly(A) selection	sex_1-dpf	Mating cultures sampled 1 day post-fertilization	2×150 bp	2.03653e+07	SRR23013266	Xin et al. (2023)
Strand-specific RNA-Seq	poly(A) selection	sex_2-dpf	Mating cultures sampled 2 day post-fertilization	2×150 bp	2.21316e+07	SRR23013265	Xin et al. (2023)
Strand-specific RNA-Seq	poly(A) selection	sex_3-dpf	Mating cultures sampled 3 day post-fertilization	2×150 bp	2.03751e+07	SRR23013264	Xin et al. (2023)
Strand-specific RNA-Seq	poly(A) selection	sex_4-dpf	Mating cultures sampled 4 day post-fertilization	2×150 bp	2.22495e+07	SRR23013263	Xin et al. (2023)
Strand-specific RNA-Seq	poly(A) selection	sex_5-dpf	Mating cultures sampled 5 day post-fertilization	2×150 bp	2.4036e+07	SRR23013262	Xin et al. (2023)
Strand-specific RNA-Seq	poly(A) selection	sex_6-dpf	Mating cultures sampled 6 day post-fertilization	2×150 bp	2.60311e+07	SRR23013261	Xin et al. (2023)
Strand-specific RNA-Seq	poly(A) selection	sex_7-dpf	Mating cultures sampled 7 day post-fertilization	2×150 bp	2.72457e+07	SRR23013260	Xin et al. (2023)
Strand-specific RNA-Seq	poly(A) selection	sex_8-dpf	Mating cultures sampled 8 day post-fertilization	2×150 bp	2.6749e+07	SRR23013259	Xin et al. (2023)
Liu, H., Wang, Q., He, Y., Chen, L., Hao, C., Jiang, C., Li, Y., Dai, Y., Kang, Z., and Xu, J.R. (2016). Genome-wide A-to-I RNA editing in fungi independent of ADAR enzymes. Genome Res 26, 499-509. 10.1101/gr.199877.115.
Xin, K., Zhang, Y., Fan, L., Qi, Z., Feng, C., Wang, Q., Jiang, C., Xu, J.R., and Liu, H. (2023). Experimental evidence for the functional importance and adaptive advantage of A-to-I RNA editing in fungi. Proc Natl Acad Sci U S A 120, e2219029120. 10.1073/pnas.2219029120.
